# WEE1 kinase is a therapeutic vulnerability in CIC-DUX4 undifferentiated sarcoma

**DOI:** 10.1101/2021.06.21.448439

**Authors:** Rovingaile Kriska Ponce, Nicholas J. Thomas, Nam Q. Bui, Tadashi Kondo, Ross A. Okimoto

## Abstract

CIC-DUX4 rearrangements define an aggressive and chemotherapy-insensitive subset of undifferentiated sarcomas. The CIC-DUX4 fusion drives oncogenesis through direct transcriptional upregulation of cell cycle and DNA replication genes. Notably, CIC-DUX4- mediated *CCNE1* upregulation compromises the G1/S transition, conferring a potential survival dependence on the G2/M cell cycle checkpoint. Through an integrative transcriptional and kinase activity screen using patient-derived specimens, we now show that CIC-DUX4 sarcomas depend on the G2/M checkpoint regulator, WEE1, as an adaptive survival mechanism. Specifically, CIC-DUX4 sarcomas depend on WEE1 activity to limit DNA damage and unscheduled mitotic entry. Consequently, genetic or pharmacologic WEE1 inhibition *in vitro* and *in vivo* leads to rapid DNA damage-associated apoptotic induction of patient-derived CIC-DUX4 sarcomas. Thus, we identify WEE1 as an actionable therapeutic vulnerability in CIC-DUX4 sarcomas.
