## Supplemental Table 1 for "WEE1 kinase is a therapeutic vulnerability in CIC-DUX4 undifferentiated sarcoma"

### Sheet: Sheet1
Supplementary Table 1
SYMBOL	mean_IB120_siRNA-DUX4	mean_IB120_siRNA-CTL	FoldChange (siRNA-DUX4/siRNA-CTL)
MARS2	4.02175	5.72423	-3.25461
MARCH4	7.34114	3.55497	13.7959
SEPT6	7.2833	8.62041	-2.52645
ABCA11P	4.64112	6.39066	-3.36251
ABCA5	7.36507	5.94229	2.68102
ABCC10	7.43833	6.43711	2.00169
ABHD16A	7.46442	6.41264	2.07309
ABHD4	7.88081	5.87074	4.028
ABHD5	7.09635	5.14078	3.87871
ABI3BP	8.15586	5.18625	7.83324
ABL2	8.12424	6.52516	3.02951
ACBD5	9.86611	8.39549	2.77141
ACOX2	6.46383	8.44215	-3.94033
ACPL2	8.8224	7.7379	2.12064
ACRC	4.93094	3.5944	2.52545
ACSS3	2.42761	3.72543	-2.45857
ACTA2	13.5346	11.5665	3.91258
ACTG2	8.8469	5.35063	11.2845
ACTN1	11.6593	10.2043	2.7416
ACVRL1	4.59262	7.32604	-6.65029
ADAM12	6.62385	3.76633	7.24768
ADAM1A	4.90731	5.94268	-2.04964
ADAM9	8.63468	7.46073	2.2563
ADAMTS1	7.12774	8.76806	-3.11735
ADAMTS5	7.00664	4.66514	5.06831
ADAMTS6	6.66793	3.2541	10.6577
ADD3	10.0764	11.5742	-2.82405
ADD3-AS1	2.83559	4.74854	-3.76578
ADHFE1	5.43397	2.58245	7.21758
ADM	11.9648	10.8376	2.18428
ADSSL1	4.92508	3.59144	2.52038
AGO3	5.88046	3.81526	4.18492
AGPAT5	7.7405	8.98751	-2.37349
AJUBA	8.882	7.05137	3.55691
AKIP1	8.88649	7.72297	2.24003
ALDH3A2	7.95816	6.71802	2.36222
ALDH3B1	5.40201	3.74152	3.16125
ALDH8A1	3.98611	2.89771	2.12637
ALG8	7.35587	8.45704	-2.1453
ALOX5AP	5.14057	2.86349	4.84695
ALPK1	5.54061	4.39	2.22007
ALX1	7.8388	9.17502	-2.52488
AMIGO2	11.7948	9.43552	5.13132
AMN1	5.46919	4.01891	2.73262
AMOTL1	4.68327	5.73355	-2.07093
AMOTL2	10.5129	9.48832	2.03444
AMPD3	4.91453	3.37247	2.91209
ANAPC13	11.3178	10.0032	2.48719
ANGPT2	3.91444	9.31987	-42.3835
ANK3	6.79345	5.1678	3.08582
ANKRD12	8.16309	7.09809	2.09217
ANKRD28	9.71307	8.66572	2.06672
ANKRD32	5.43771	6.69246	-2.38627
ANKRD44	4.17475	2.91351	2.39702
ANKRD55	2.48946	3.80473	-2.48849
ANPEP	3.82351	5.13887	-2.48865
ANXA1	13.2977	11.4335	3.64048
ANXA3	4.36064	2.76354	3.02533
AOX1	7.00191	2.61975	20.8526
AP3M2	7.4527	8.80648	-2.55581
APEX2	4.79093	5.95889	-2.24694
APH1B	7.77084	6.35593	2.66643
APOBEC3B	4.44074	7.87552	-10.8136
APOBEC3G	5.64075	6.95541	-2.48743
APOLD1	9.56909	10.7638	-2.28901
ARAP3	5.63111	6.80614	-2.25797
ARHGAP11A	3.80021	5.92303	-4.35545
ARHGAP42	7.14088	5.84521	2.4549
ARL13B	7.27981	8.35187	-2.10244
ARL4C	8.67931	4.72058	15.5488
ARL6IP6	5.62031	6.64081	-2.02862
ARMC9	7.37963	5.60868	3.41278
ARNT2	5.75074	2.60081	8.87609
ART3	3.7644	2.76414	2.00036
ASAP2	9.71098	8.44253	2.40903
ASF1B	3.37384	5.61504	-4.72788
ASPM	5.42444	7.52644	-4.29304
ASRGL1	3.21871	4.34313	-2.18015
ATAD2	6.31532	9.06772	-6.73834
ATG4A	7.08967	5.80524	2.43586
ATG7	6.18028	4.91936	2.39649
ATOH8	5.01796	6.42246	-2.64725
ATP13A3	8.34776	7.15729	2.28226
ATP5G1	8.38194	9.45355	-2.10177
ATP6V0A2	4.58329	5.75055	-2.24583
ATP6V1A	8.97608	7.27385	3.25404
ATP7A	6.26032	4.61489	3.12841
ATP8B1	12.4743	9.43964	8.19429
ATP9A	8.45886	6.41643	4.11938
ATPIF1	6.81008	7.82574	-2.02183
AURKA	6.96024	9.8868	-7.60298
AURKB	4.23438	7.34365	-8.62951
AVPI1	4.58777	3.46562	2.1767
BACH2	6.18953	7.89357	-3.25814
BAHD1	6.43314	8.07801	-3.12721
BATF3	4.15045	5.63424	-2.79682
BAZ2B	8.32726	7.31026	2.02371
BBS4	7.8322	6.74156	2.12968
BBX	8.7985	7.36274	2.70526
BCAR3	8.5385	6.93523	3.0383
BCDIN3D	5.30338	4.21074	2.13264
BCKDK	5.02417	6.03442	-2.01426
BCL2L12	5.48212	7.40033	-3.77955
BDNF	10.1988	9.11324	2.12224
BEND3	4.01585	5.21179	-2.29095
BEND6	4.14301	2.97592	2.24558
BEX1	12.208	11.1086	2.14257
BEX2	5.02519	3.76822	2.38992
BFSP1	5.11937	3.28163	3.57449
BIRC5	4.44984	7.54289	-8.53296
BLM	3.0749	6.75137	-12.7857
BLOC1S3	5.55985	7.13655	-2.98288
BMF	5.02414	3.78545	2.35983
BMP4	4.10566	6.94839	-7.17375
BMPER	6.04069	4.96943	2.10127
BNC2	5.30686	3.1318	4.51604
BORA	5.50761	7.6238	-4.33547
BPGM	8.59339	7.46908	2.17996
BPI	2.18087	5.39555	-9.28357
BRCA1	4.62699	6.53881	-3.76283
BRCA2	2.99084	4.58336	-3.01577
BRE	7.94499	6.82438	2.1744
BST1	8.65382	7.46236	2.28383
BTBD11	2.74943	5.7019	-7.74074
BTD	6.11428	4.45961	3.1485
BTN2A1	7.77478	6.66456	2.15878
BTN3A3	5.76216	4.48397	2.42533
BUB1	3.15202	5.34658	-4.57747
BUB1B	6.31941	9.12061	-6.97018
C10orf2	5.5698	6.72522	-2.22749
C10orf35	5.97842	3.62072	5.12553
C10orf88	6.8193	5.41349	2.64965
C11orf48	8.05759	9.481	-2.68219
C11orf58	9.44124	8.37076	2.10013
C11orf82	3.75406	6.80536	-8.28963
C12orf49	5.03367	6.30607	-2.41563
C14orf169	3.01913	4.60202	-2.9957
C14orf28	6.56138	4.83363	3.31211
C15orf48	6.82278	2.64455	18.1039
C15orf52	7.65915	5.64814	4.03065
C15orf65	5.05385	3.6203	2.70111
C19orf12	7.89865	6.89392	2.00656
C19orf48	5.75973	7.10199	-2.53548
C1orf112	3.99924	5.93892	-3.83619
C1orf198	9.67467	8.36167	2.48458
C1orf21	4.19493	5.31607	-2.17519
C1orf54	7.18917	5.96086	2.34293
C1S	5.36281	4.25567	2.15418
C2CD2	8.13387	5.87808	4.77597
C2orf76	8.42438	7.06153	2.57193
C3AR1	5.50384	2.68111	7.075
C3orf52	6.1595	2.66589	11.2637
C4orf21	3.65345	4.7955	-2.20695
C4orf32	8.9475	10.9813	-4.09479
C4orf46	5.30552	7.24403	-3.83309
C5orf30	9.49698	8.37205	2.18091
C5orf34	4.4494	5.95291	-2.83533
C8orf47	4.45	3.41212	2.05321
C8orf48	5.67316	4.41259	2.39591
C9orf3	8.77519	6.85879	3.7748
CA11	3.8981	2.61356	2.43603
CA2	2.81348	4.81969	-4.01724
CA8	4.91699	2.17689	6.68118
CACHD1	7.89825	9.3854	-2.80336
CAD	4.92631	6.12933	-2.30222
CALB2	5.99614	9.97677	-15.7866
CALD1	10.7455	9.55896	2.27598
CAMSAP2	8.50467	7.41796	2.12389
CAND2	5.37713	4.34123	2.0504
CAPRIN2	7.97248	6.76225	2.31375
CARD6	7.7934	6.10278	3.22796
CASC10	2.85207	5.21393	-5.14031
CASC5	2.77136	4.22636	-2.74157
CASP1	8.65299	6.79254	3.63121
CASP4	9.64443	7.5294	4.33198
CAV1	12.2447	10.5981	3.13102
CBX7	5.3955	4.23372	2.23733
CCDC107	8.30313	7.24671	2.07976
CCDC121	3.93683	5.18153	-2.3697
CCDC138	3.86475	6.15054	-4.87631
CCDC18	4.36382	5.67508	-2.48157
CCDC3	7.9856	10.0817	-4.27554
CCDC34	4.62352	6.15336	-2.88753
CCDC69	3.28567	4.66517	-2.60179
CCDC80	8.9118	7.72026	2.28396
CCDC84	8.7793	7.74828	2.04347
CCDC96	2.73637	4.62765	-3.70963
CCHCR1	4.52768	5.6693	-2.20628
CCNA2	7.02254	9.74153	-6.58415
CCNB1	7.11701	9.51027	-5.25343
CCNB1IP1	8.77639	10.2491	-2.77552
CCND1	10.2697	11.2926	-2.03206
CCNE1	7.23571	9.76843	-5.78661
CCNE2	3.22394	6.82143	-12.1046
CCNF	4.18848	5.28218	-2.13421
CCNYL1	9.19392	10.7579	-2.95674
CCR1	4.32621	3.14866	2.26193
CCT6A	10.1678	11.321	-2.22414
CD1D	4.85664	6.46329	-3.04543
CD274	6.15111	2.39481	13.5133
CD276	6.14467	7.20676	-2.08796
CD58	8.13052	6.93537	2.28969
CD82	6.04405	5.00945	2.04854
CDC20	5.77255	9.50733	-13.3131
CDC25A	2.95837	4.92874	-3.9187
CDC25B	7.30394	9.10937	-3.49534
CDC25C	3.01364	4.86045	-3.59703
CDC37L1	9.23422	8.05734	2.26087
CDC42EP3	8.42261	6.69786	3.30523
CDC42EP5	6.04904	5.04152	2.01045
CDC42SE2	6.10242	4.90339	2.29586
CDC45	4.89783	7.24523	-5.08908
CDC6	4.79315	8.20539	-10.646
CDC7	5.37967	8.23784	-7.25094
CDCA2	5.30554	7.90944	-6.07928
CDCA3	4.99938	7.64703	-6.26648
CDCA4	5.99637	7.88592	-3.7052
CDCA5	4.80309	7.69001	-7.39687
CDCA7	7.69558	9.90866	-4.63665
CDCA8	2.99418	6.04034	-8.26009
CDH4	4.66085	6.6057	-3.84997
CDK1	6.43458	10.0488	-12.2455
CDK2	7.0451	8.11304	-2.09644
CDKL3	4.49147	3.41137	2.11418
CDKN1A	12.4437	11.2157	2.34236
CDKN1C	4.75389	5.76554	-2.01621
CDKN2AIPNL	4.20946	5.69344	-2.7972
CDKN3	6.74765	9.42226	-6.38465
CDS2	7.69026	6.51543	2.25766
CDT1	3.81641	6.30358	-5.60676
CENPA	5.0626	7.82634	-6.79154
CENPE	5.15407	8.61929	-11.0443
CENPF	5.61715	8.21128	-6.03822
CENPH	4.724	7.84625	-8.70745
CENPK	7.27459	10.0446	-6.82095
CENPM	5.59385	8.5606	-7.81772
CENPN	4.07353	5.7239	-3.13913
CENPQ	5.30117	6.53656	-2.35445
CENPV	5.0667	6.06812	-2.00197
CENPW	6.70318	9.50526	-6.97442
CEP112	6.88505	5.83927	2.06449
CEP128	2.93843	4.57477	-3.10875
CEP152	4.82003	6.68013	-3.63033
CEP55	6.26133	8.99693	-6.66035
CEP72	4.08287	6.25379	-4.50308
CFI	7.10439	5.66261	2.71656
CFLAR	6.23549	4.70025	2.89837
CGN	2.50463	4.17022	-3.17244
CHAF1A	4.88213	7.31776	-5.41
CHAF1B	4.37385	6.15837	-3.44503
CHD7	5.65821	7.16902	-2.84969
CHML	4.43547	5.81895	-2.60897
CHMP2B	10.0499	8.96938	2.11484
CHSY1	10.2489	11.2575	-2.01196
CHTF18	3.04756	4.5321	-2.79827
CIT	3.87006	6.73436	-7.28183
CITED2	9.76791	8.76685	2.00147
CKAP2	8.67466	9.85607	-2.26799
CKAP2L	3.92414	7.06442	-8.81696
CKB	7.09769	8.62739	-2.88727
CKS2	9.44787	11.2434	-3.47133
CLCN4	2.81317	4.17013	-2.56144
CLDN1	9.51556	4.13315	41.7125
CLEC3B	5.30868	3.19564	4.326
CLIP1	8.06887	6.8204	2.37589
CLIP4	5.97975	4.43885	2.90976
CLSTN2	3.59873	2.48548	2.16332
CLU	7.83797	6.77578	2.08809
CMSS1	7.97752	9.10747	-2.18851
CMTR2	8.99686	10.1745	-2.26203
CNN2	7.80041	6.73823	2.08808
CNST	5.65221	4.44488	2.3091
COL18A1	7.55605	5.89475	3.16302
COL1A1	8.62147	5.49682	8.72195
COL1A2	9.50827	7.9457	2.95378
COL3A1	11.6842	9.07903	6.08452
COL5A1	9.94472	8.52043	2.68383
COLEC11	6.91536	10.1093	-9.15084
COLEC12	9.25316	5.2236	16.3313
COMMD8	10.7519	9.73019	2.03025
COQ10A	5.40518	6.7095	-2.46967
COQ9	6.60044	8.13199	-2.89096
CORO1A	2.87317	4.83106	-3.88495
CORO1C	10.5341	9.42928	2.15064
CORO6	4.22434	2.84152	2.60777
CPA3	5.19872	1.98721	9.26318
CREB3L4	4.20324	5.26485	-2.08725
CREB5	6.73334	5.15375	2.98885
CREBRF	6.20462	4.2392	3.90525
CRH	5.81877	9.55349	-13.3126
CRISPLD1	5.47771	6.69279	-2.32154
CRMP1	5.92679	6.99869	-2.10221
CRTAP	6.72554	8.69172	-3.90731
CRY1	9.83291	11.754	-3.78719
CRYL1	6.91693	5.3627	2.93677
CSAD	5.76028	4.67253	2.12541
CSE1L	9.49203	10.5977	-2.15192
CSRP1	11.1879	9.76218	2.68643
CTGF	14.5847	13.5842	2.00064
CTHRC1	7.25275	4.39152	7.26638
CTSC	9.78099	10.7993	-2.0255
CTSO	5.93298	4.35321	2.98923
CXorf57	2.73293	5.1755	-5.4361
CYLD	6.83873	5.11268	3.30822
CYP1A1	5.43678	8.2364	-6.96261
CYP24A1	5.7885	3.14044	6.26823
CYP26B1	5.26168	3.78013	2.79247
CYP2R1	6.12104	4.71258	2.65454
CYP2S1	2.7116	5.21275	-5.66137
CYR61	11.8661	10.4326	2.70093
DAAM2	5.23423	3.63104	3.03815
DAB2	10.372	8.62842	3.34871
DACT1	3.40493	2.36785	2.05206
DAGLB	4.81491	3.80455	2.01442
DANCR	8.31603	10.2218	-3.74704
DAPK3	4.99755	3.79215	2.30601
DAXX	7.46361	6.12539	2.5284
DBF4	6.90347	8.34737	-2.72055
DCBLD2	9.25888	7.37972	3.67862
DCLK2	4.30069	2.93947	2.56902
DCLRE1B	4.48893	5.96147	-2.77509
DCUN1D3	7.83205	5.76842	4.18039
DDAH1	9.93937	8.82743	2.16135
DDR1	6.40974	5.09054	2.49527
DDX21	10.3762	11.6808	-2.47026
DDX39A	7.06316	9.13952	-4.21741
DDX3Y	8.78573	7.42269	2.57226
DDX47	11.6094	10.1326	2.78321
DDX58	5.37243	4.0268	2.54142
DDX60L	8.94913	7.73608	2.31827
DECR1	9.82786	8.15365	3.19146
DEK	11.3142	12.3551	-2.05753
DENND2A	4.85297	2.43901	5.32936
DEPDC1	4.71265	7.58108	-7.3027
DEPDC1B	4.88768	8.15272	-9.61332
DERA	9.41618	8.10726	2.47756
DFNA5	8.8399	6.70657	4.3873
DHFRL1	5.23943	3.78962	2.73173
DHRS11	2.75288	3.82927	-2.10876
DHRS13	4.51137	6.17545	-3.16912
DHRS7	9.48378	8.26651	2.32506
DIO3	3.03556	8.90812	-58.5891
DISP1	4.38877	3.16044	2.34296
DKC1	8.3844	9.41897	-2.0485
DKK1	10.0997	7.32603	6.83863
DKK2	5.2172	3.40556	3.51042
DKK3	11.982	10.4806	2.83111
DLG1	8.30459	6.26452	4.11266
DLGAP1	3.01763	5.21203	-4.57699
DMD	5.58269	4.42865	2.22536
DNA2	4.28529	6.42788	-4.41554
DNAJB2	6.61954	5.49809	2.17565
DNAJB4	10.2304	8.85103	2.60154
DNASE1L1	8.1024	7.06277	2.0557
DNM1	3.51429	5.93869	-5.36808
DNM3	3.36532	4.8459	-2.7906
DNM3OS	6.41358	7.4407	-2.03795
DNMT1	8.70054	10.2844	-2.99761
DNMT3B	5.61688	6.66655	-2.07006
DONSON	9.1262	10.4064	-2.4287
DPY19L3	7.56554	8.75782	-2.28513
DRAM1	9.43434	6.96199	5.54947
DSCC1	5.40071	7.48206	-4.23203
DSCR3	5.27061	4.2363	2.04814
DST	5.25611	4.02368	2.34962
DTL	5.1353	9.02945	-14.868
DTYMK	6.7473	8.33232	-3.00011
DUSP22	8.8084	7.79523	2.01835
DUSP3	7.03128	4.42586	6.0857
DUSP4	9.02618	11.3325	-4.94631
DYX1C1	5.33144	3.12232	4.62395
E2F8	3.07231	6.19284	-8.6971
EAF2	3.76309	4.95503	-2.28459
ECI2	10.7622	9.65232	2.15828
ECM1	6.59265	4.70288	3.70574
ECT2	8.14336	9.3283	-2.27353
EDN1	9.44055	3.32381	69.3942
EDNRA	6.22555	8.19455	-3.91498
EFCAB11	6.18408	7.40327	-2.32816
EFHC1	6.71724	5.62816	2.12738
EFHD2	5.20209	6.81549	-3.05972
EFNB2	8.02164	9.31615	-2.45294
EFR3B	2.8331	4.74539	-3.76405
EGR1	6.25868	2.56222	12.9641
EHD3	7.91588	10.1103	-4.57711
ELL2	8.94206	7.07176	3.65608
ELOVL2	5.92261	7.60783	-3.2159
ELOVL6	7.63884	10.239	-6.06335
ELTD1	5.80706	4.0893	3.28926
EMP3	7.88952	6.42481	2.76008
ENC1	7.70824	6.64265	2.09304
ENG	6.35814	7.53541	-2.26148
ENOX1	8.42531	7.15415	2.41356
ENPP2	4.05848	6.58581	-5.76507
EPG5	6.40385	5.0354	2.58195
ERAP2	7.59044	6.47682	2.16388
ERC1	6.58195	5.5806	2.00188
ERCC6	4.93137	3.26083	3.18333
ERCC6L	4.28459	6.82755	-5.82781
ERF	5.61536	4.59622	2.02671
ESPL1	4.4829	6.7023	-4.65697
ETFDH	8.14382	6.74162	2.64304
ETS1	6.25209	7.66154	-2.65635
ETV1	5.06	7.73286	-6.37691
ETV4	4.71336	8.96033	-18.9875
ETV5	8.32099	11.0381	-6.57562
EXO1	4.45512	7.63911	-9.08818
EXOC3L2	3.81336	5.21988	-2.65097
EXOSC2	6.14516	7.42683	-2.4312
EXOSC6	3.23552	5.24498	-4.02632
EXTL2	8.36767	7.06254	2.47104
EZH2	6.02258	8.29535	-4.83249
F2RL2	7.12793	3.81045	9.96921
F3	9.20711	7.31902	3.70145
FADS1	7.78102	8.9498	-2.24821
FADS3	8.0041	6.15039	3.61429
FAHD2A	6.46442	7.54205	-2.11057
FAM122B	7.55069	8.68368	-2.19312
FAM129A	5.89313	4.64241	2.3796
FAM13C	7.204	8.6247	-2.67715
FAM178A	6.32458	5.2513	2.10422
FAM213A	6.00842	8.03401	-4.07159
FAM219B	4.13906	5.68816	-2.92634
FAM228B	6.13888	4.82044	2.49397
FAM26E	4.73806	2.32764	5.3163
FAM64A	5.29449	9.54077	-18.9782
FAM83D	5.56549	8.54326	-7.87765
FAM89A	7.5346	9.34463	-3.5065
FANCA	3.27989	4.33131	-2.07258
FANCC	5.62735	6.71796	-2.12964
FANCD2	5.40955	6.93531	-2.87938
FANCF	5.4786	4.40762	2.10086
FANCI	4.5566	7.28843	-6.64297
FAR1	7.83115	9.004	-2.25457
FBL	9.44297	10.6731	-2.34589
FBXL13	5.94147	4.91369	2.03888
FBXL2	7.37863	6.03687	2.5346
FBXO25	5.39346	3.81642	2.98355
FBXO43	3.23212	4.54463	-2.48373
FBXO5	6.36413	8.78163	-5.34245
FCHO2	8.38274	7.3228	2.08485
FDX1L	7.44536	6.40885	2.05126
FEN1	5.96413	8.23326	-4.82035
FGF1	5.37834	2.2612	8.67666
FGFBP3	3.63663	6.01223	-5.18954
FGFR1	7.07317	8.25479	-2.26831
FGGY	4.65878	3.10318	2.93957
FH	6.83645	8.24236	-2.64984
FHL2	10.3069	8.90026	2.65113
FIG4	7.04052	5.95856	2.11691
FIGNL1	5.08872	6.99988	-3.7611
FILIP1L	9.18713	4.67947	22.7478
FIS1	8.71656	7.52657	2.2815
FJX1	9.47377	11.1474	-3.19021
FLJ34503	2.46389	3.97258	-2.84551
FLNA	8.68562	7.59404	2.13107
FLOT1	10.1178	8.34857	3.40865
FLRT3	6.35178	7.89786	-2.92021
FN1	12.9891	11.4715	2.86316
FOS	2.57207	6.43234	-14.523
FOXC1	6.67815	8.67975	-4.00444
FOXF1	8.94029	10.2615	-2.49883
FOXM1	3.81143	7.30719	-11.2805
FOXRED1	4.95546	6.45379	-2.82515
FRAT1	2.95193	4.00013	-2.06794
FRMD6	13.0766	10.6696	5.30392
FRMD6-AS1	6.49318	4.33085	4.47639
FSCN1	8.01111	9.13753	-2.18316
FST	6.55642	3.70181	7.2331
FSTL1	13.7941	12.7123	2.11662
FTH1	10.4045	9.16683	2.35809
FUCA1	8.61012	6.98469	3.08534
FXYD5	5.73996	4.72714	2.01786
FZD2	7.81447	6.58562	2.3438
G2E3	6.08388	7.44219	-2.56384
GADD45A	11.6605	9.77234	3.70154
GALNT13	4.25262	6.15026	-3.72602
GALNT15	4.67779	2.22587	5.47143
GALNT16	3.15205	8.25157	-34.2853
GAS6	7.23216	4.56398	6.35629
GAS6-AS1	3.64075	5.36853	-3.3122
GATA3	5.03578	6.29696	-2.3969
GBE1	10.8203	9.66682	2.22448
GBGT1	3.76026	5.49757	-3.33413
GBP1	9.94355	6.56992	10.3648
GBP2	7.25627	3.76321	11.2594
GBP3	9.86855	8.40369	2.76035
GCC2	9.13984	7.81248	2.50944
GDF15	11.2188	8.2578	7.7864
GDPD5	6.38863	5.09776	2.44675
GEMIN4	5.09671	6.64676	-2.92826
GGH	7.33561	8.91792	-2.9945
GINS1	7.92607	9.96798	-4.11788
GINS2	5.24044	8.40592	-8.97229
GINS3	4.59437	6.11455	-2.86828
GLA	8.14998	9.2504	-2.14417
GLCCI1	4.40887	6.64313	-4.7052
GLI3	7.68387	9.05706	-2.59042
GLIPR1	10.553	8.13336	5.35044
GLIS3	7.94314	6.68733	2.38801
GLRB	7.80417	6.31225	2.81263
GLS	8.2585	5.15582	8.59009
GLT8D2	8.23089	5.09068	8.8165
GMNN	8.76868	10.392	-3.08088
GMPPB	5.08901	6.20246	-2.16362
GMPR	2.71672	4.20749	-2.81039
GNB5	7.47067	6.4397	2.04339
GNG5	9.68919	8.23213	2.74548
GNPDA1	8.80697	7.53531	2.41439
GNPTAB	8.6802	7.30926	2.58638
GOLGA7B	2.34226	4.00009	-3.15541
GOPC	6.50631	5.38703	2.17238
GPATCH4	7.07693	8.15589	-2.11251
GPC3	2.37136	4.35213	-3.94704
GPC4	6.42539	7.78465	-2.56555
GPD1L	6.51012	8.39386	-3.69032
GPD2	4.75719	5.77277	-2.02172
GPHN	5.47195	6.50322	-2.04383
GPNMB	8.80692	7.60623	2.29849
GPR125	4.42246	5.92357	-2.8306
GPR155	5.10042	3.34543	3.37525
GPR158	7.43478	6.31861	2.16771
GPSM2	6.07674	7.22992	-2.22403
GPX3	6.90924	8.16569	-2.38906
GRAMD3	9.92335	8.16371	3.38612
GRIN2A	4.14566	2.48142	3.16947
GSE1	6.43535	8.06057	-3.08489
GTF3C4	5.03189	6.21253	-2.26678
GTSE1	4.30731	7.06297	-6.75362
GUSB	8.306	9.61255	-2.47349
H2AFX	5.77502	7.14312	-2.58129
H2AFZ	12.4759	13.652	-2.25962
HAUS4	7.51635	8.6373	-2.17491
HAUS5	4.5824	6.06387	-2.79234
HAUS6	5.59359	6.89571	-2.4659
HAUS8	3.38724	5.85538	-5.53328
HBEGF	9.66466	7.79528	3.65375
HCFC1R1	4.89979	6.17504	-2.42041
HCRTR2	2.33222	7.92338	-48.2066
HEBP1	9.78937	8.49115	2.45926
HECA	9.24427	7.90427	2.53152
HECTD2	8.76327	7.75742	2.00813
HEG1	10.3499	9.24169	2.1558
HELLS	6.0342	8.78205	-6.71717
HERC4	8.62463	7.25987	2.57535
HEY1	7.34529	10.8423	-11.2905
HEY2	3.66539	4.8725	-2.30875
HHAT	5.86942	3.79801	4.20296
HHEX	4.36627	6.27404	-3.75227
HINT3	6.36254	5.12026	2.36573
HIST1H1C	9.9841	7.57943	5.29514
HIST1H2BD	8.28068	6.59096	3.22593
HIST1H2BG	5.84654	4.45732	2.61937
HIST1H4C	11.1117	13.2309	-4.34447
HIST1H4H	5.5155	2.07675	10.8435
HJURP	4.94328	8.21811	-9.67878
HK1	9.89446	10.9836	-2.12742
HMGA2	3.99194	5.88582	-3.71633
HMGB1	8.96477	10.1095	-2.211
HMGB2	10.6724	12.7507	-4.22325
HMGCL	7.01381	5.58228	2.69732
HMMR	5.12236	8.80663	-12.8551
HNMT	4.94893	3.86694	2.11696
HNRNPA3	9.09959	10.1313	-2.04447
HNRNPAB	10.6279	11.7974	-2.24928
HNRNPC	7.65155	9.22448	-2.97508
HNRNPD	9.78136	10.7824	-2.00138
HNRNPM	10.5259	11.666	-2.20398
HOTAIR	5.62547	4.03287	3.01594
HOTAIRM1	7.9604	9.9697	-4.02587
HOXC6	9.2248	7.13363	4.26094
HRH1	6.8728	5.15959	3.2789
HSD17B1	2.70178	4.78578	-4.23983
HSF2BP	5.59698	3.79933	3.47653
HSPA1A	10.4495	9.32205	2.1847
HTR2B	7.69892	2.52623	36.0693
HTRA1	9.17949	7.41398	3.39995
HYKK	2.8995	5.35685	-5.49208
ICAM1	5.21299	4.12064	2.13222
ICAM3	6.95751	8.45089	-2.81547
ID1	8.74087	11.1769	-5.41139
ID2	6.31036	8.97148	-6.32525
IDH2	7.17714	8.24471	-2.0959
IER5L	6.95951	5.81078	2.21719
IFI44	6.6055	4.72648	3.67824
IFIT1	9.12005	7.64027	2.78907
IFIT2	5.08857	3.49958	3.00839
IFIT3	7.42403	5.85751	2.9619
IGFBP3	7.75903	4.12358	12.4274
IGFBP5	7.07825	3.80511	9.66749
IGFBP6	8.67267	7.26157	2.65939
IGFBP7	9.51632	3.91473	48.5563
IGSF21	3.44096	2.2104	2.34659
IL18R1	3.56907	7.99405	-21.4809
IL1R1	5.59527	7.35228	-3.37997
IL31RA	3.57893	4.90155	-2.50119
IL6R	6.23859	4.274	3.90302
ILF3	7.72515	8.8341	-2.15689
IMPDH2	10.1227	11.2468	-2.17959
INPP4B	6.97216	4.98325	3.96937
INPP5F	5.88478	7.29432	-2.65653
INTU	7.50332	5.81931	3.2132
IQGAP2	8.39702	9.61177	-2.321
IRAK4	4.68777	3.57058	2.16924
IRF1	6.56451	4.88675	3.19931
IRF2BP2	8.62191	9.77612	-2.22562
IRF3	3.23623	4.3667	-2.18931
IRX1	6.39373	9.12346	-6.63331
IRX2	6.25579	7.85042	-3.02017
ITGA3	7.08036	5.11874	3.89501
ITGB3BP	6.34524	8.94479	-6.06097
ITGBL1	6.63953	5.43901	2.29823
JAG1	6.7675	8.02519	-2.39112
JARID2	7.06659	8.1842	-2.16987
JAZF1	8.08907	6.6021	2.80299
JMJD4	3.09062	4.36228	-2.41438
JMY	4.7717	3.6661	2.15189
JUN	8.84081	7.51202	2.51193
KANK2	8.49914	9.6432	-2.21001
KCNJ2	2.54013	4.56164	-4.06008
KCNK2	2.46187	4.08226	-3.07459
KCTD10	9.10587	7.84829	2.39094
KCTD12	6.57643	4.40836	4.49423
KCTD21	5.75329	4.12533	3.09076
KDELR2	9.91836	10.9543	-2.05044
KDM2B	7.456	8.6529	-2.29247
KIAA0101	8.17166	11.4633	-9.79197
KIAA0355	7.03582	5.42883	3.04616
KIAA1199	8.495	2.29165	73.6876
KIAA1462	5.51599	4.02877	2.80348
KIAA1524	3.683	4.71024	-2.03813
KIF11	6.66809	9.54028	-7.32176
KIF14	4.83182	7.99091	-8.93268
KIF15	2.85898	6.44588	-12.0161
KIF20B	4.53826	6.08158	-2.91464
KIF22	4.32251	5.72073	-2.63576
KIF23	7.59181	9.09936	-2.84327
KIF2C	4.02847	7.45525	-10.7539
KIF4A	4.91314	8.61981	-13.0562
KIFAP3	7.95973	6.91831	2.05826
KIFC1	4.2354	7.50014	-9.61134
KIT	9.09967	7.92405	2.25889
KNSTRN	6.14488	7.90115	-3.37824
KNTC1	5.82424	7.51434	-3.22677
KRT81	6.86707	4.65579	4.63088
KRTAP2-3	8.98809	2.1744	112.493
L1CAM	4.67225	3.49117	2.26746
LACC1	5.01115	3.24173	3.40917
LAMB3	7.76561	5.49376	4.82942
LAMP3	2.58444	3.97169	-2.61579
LAPTM4B	10.9801	13.0361	-4.15828
LBH	8.1901	11.0413	-7.21604
LBR	9.97916	11.2634	-2.43548
LDOC1	9.46511	8.37276	2.13221
LEAP2	3.4544	4.52483	-2.10005
LEPRE1	8.30254	9.36915	-2.0945
LGALS3	5.22532	3.81784	2.65273
LHX1	3.00874	5.53594	-5.76453
LIFR	7.11874	10.0293	-7.51889
LIG1	6.50505	7.64929	-2.2103
LIMA1	10.6395	8.77076	3.65205
LIMS1	10.1575	9.05601	2.14579
LIN37	7.076	5.85769	2.32674
LIN9	5.05061	6.44259	-2.62439
LINC00460	6.69812	3.18932	11.3829
LINC00467	5.08647	3.75948	2.50878
LINC00473	2.35449	7.33633	-31.5998
LINC00597	5.30767	4.19282	2.16572
LINC00662	4.33142	3.25015	2.11589
LINC00685	3.13739	4.17736	-2.05618
LINC00883	7.75231	5.57876	4.51131
LINC00886	5.50366	3.88486	3.07119
LINC00942	4.27852	2.35062	3.80501
LITAF	6.295	4.4904	3.49332
LMNB1	6.58633	10.1937	-12.1876
LMNB2	5.92203	7.43978	-2.86344
LMO2	4.14077	6.20838	-4.19191
LNP1	3.30879	5.1398	-3.55785
LNPEP	5.29425	3.53229	3.39158
LNX1	6.99639	5.93207	2.09119
LOC100131564	5.90202	4.00373	3.72772
LOC100288152	5.45262	6.70328	-2.3795
LOC100288637	2.90476	5.03044	-4.36407
LOC100289019	3.5435	4.89167	-2.5459
LOC100505592	6.65294	2.71444	15.3323
LOC100506014	4.36556	3.2549	2.15944
LOC100506548	6.80829	8.07108	-2.3996
LOC100506718	6.45976	9.99121	-11.5631
LOC100506731	4.13427	7.06491	-7.62451
LOC100507165	4.947	2.71788	4.68847
LOC100507303	8.36815	10.2164	-3.60061
LOC100507487	6.22489	4.24607	3.94169
LOC100507507	9.04418	7.15253	3.71059
LOC150381	9.08576	8.05206	2.04727
LOC285758	5.05344	2.24018	7.02874
LOC442075	3.96617	5.73425	-3.406
LOC550643	9.12807	7.98556	2.20765
LOC643733	6.19704	5.09288	2.14975
LOC645638	5.13181	2.40243	6.63171
LOC729970	2.75582	4.47393	-3.29005
LOXL1-AS1	5.77657	4.63252	2.21001
LPCAT1	7.02577	9.52825	-5.66658
LPHN2	7.87658	9.12677	-2.37874
LRCH2	6.82965	5.72418	2.15168
LRP11	9.53795	10.6379	-2.1435
LRP8	5.28418	8.14441	-7.26135
LRR1	6.23864	7.79179	-2.93457
LRRC1	8.02493	9.95479	-3.81019
LRRC17	9.92478	6.86597	8.33283
LRRC45	4.32704	5.51054	-2.27126
LRRC4C	6.73592	7.85733	-2.1756
LSAMP	2.83941	3.8553	-2.02214
LTBP2	6.14193	3.40104	6.68483
LY6K	2.9143	4.20197	-2.44135
LY96	9.14643	7.30965	3.57212
LYAR	7.46937	8.66821	-2.29555
LYPD6B	5.5717	2.18811	10.4366
LYRM2	5.83468	4.5594	2.42046
LYRM9	4.79589	3.61906	2.26079
LZTS3	7.8302	5.53104	4.92174
MAD2L1	7.13101	9.9947	-7.27874
MAFB	4.19607	6.40839	-4.63421
MAFG-AS1	3.80065	5.27028	-2.7695
MAMLD1	6.37149	7.79822	-2.68835
MAN1A1	3.00953	5.913	-7.48221
MANEA	3.61365	4.989	-2.5943
MAP1S	5.22832	7.0334	-3.49448
MAP2	2.66238	4.05652	-2.62832
MAP2K1	9.91853	11.2173	-2.46017
MAP2K3	7.3655	8.59464	-2.34427
MAP3K7CL	9.36953	5.62524	13.4013
MAP9	7.01257	5.58508	2.68979
MAPK9	6.39741	7.43656	-2.05502
MARCKSL1	6.70062	7.77119	-2.10026
MAST4	6.49387	4.55276	3.84001
MASTL	6.81241	8.56988	-3.38106
MATN2	8.31104	7.08367	2.3414
MB21D2	8.20011	6.16859	4.08834
MBD5	5.91955	4.40047	2.86608
MBNL1-AS1	6.3193	3.68587	6.20496
MBNL2	4.49835	3.30564	2.28582
MCAM	8.72811	6.96218	3.40094
MCM10	4.09826	7.54541	-10.9068
MCM2	5.13106	8.05733	-7.60141
MCM3	7.31534	9.60232	-4.88032
MCM3AP-AS1	4.81417	6.55022	-3.33123
MCM4	5.021	6.73471	-3.28003
MCM5	4.75918	7.23669	-5.56937
MCM6	5.76896	7.29785	-2.88563
MCM7	4.7285	7.30932	-5.98278
MCMBP	8.17628	9.33808	-2.23737
MDFI	5.89847	7.57942	-3.2064
MDFIC	5.12551	6.18155	-2.07922
MELK	8.2584	10.0637	-3.49494
MEOX1	5.84278	3.46978	5.18017
MERTK	5.14786	6.38914	-2.36407
METRNL	6.14027	4.81073	2.51322
METTL10	8.36181	9.37264	-2.01507
METTL12	3.49925	5.78315	-4.86992
METTL15	8.37562	7.22145	2.22556
METTL7A	5.91074	7.60915	-3.24543
MEX3A	4.24404	5.40585	-2.23738
MFSD2A	3.78401	6.44546	-6.32667
MFSD6	4.02074	5.14642	-2.18203
MGAM	6.17535	3.81396	5.13863
MGC45800	4.89185	6.33554	-2.72017
MGLL	8.589	5.85433	6.65608
MGP	10.9548	8.79582	4.46595
MGST2	9.3637	8.111	2.38286
MICAL2	8.84957	6.94883	3.73404
MIR100HG	9.06288	7.76917	2.45157
MIR17HG	3.05554	5.29279	-4.71499
MIR503HG	5.50639	3.74295	3.39505
MIS18A	5.69308	7.21229	-2.86633
MKI67	3.9878	6.45136	-5.51578
MLF1	6.92395	5.73819	2.27482
MLF1IP	4.1247	7.31407	-9.12213
MMAA	4.87156	3.76074	2.15968
MMD	7.24862	9.81404	-5.91927
MMP3	6.06152	2.52834	11.577
MND1	4.74168	7.22921	-5.60816
MNS1	4.78985	6.65752	-3.64943
MOB2	6.76939	5.58242	2.27674
MOK	5.92847	2.74086	9.11099
MOXD1	6.82954	3.35256	11.1347
MPP4	4.79792	2.68969	4.31163
MRAS	5.1139	3.23512	3.67764
MRI1	6.2708	7.67654	-2.64953
MRPL33	11.4789	10.3544	2.18019
MRPS2	7.377	8.74888	-2.58808
MSH6	7.70854	9.04865	-2.53171
MSRA	8.00289	6.76354	2.36092
MST1	5.57845	4.10735	2.77233
MST4	7.61701	8.92805	-2.4812
MSTN	7.28263	3.03636	18.9783
MT2A	14.1009	12.4026	3.24524
MTFP1	6.11973	7.20279	-2.11853
MTFR2	3.8688	6.3664	-5.64743
MVP	8.89255	7.85409	2.05404
MYBL1	9.13798	6.27923	7.25384
MYBL2	4.22495	6.55399	-5.0247
MYBPC2	2.2728	6.13197	-14.5119
MYC	8.77195	10.3253	-2.93506
MYH9	9.35159	7.99144	2.56712
MYLK	11.4204	8.85059	5.93745
MYO10	6.10821	7.20993	-2.14611
MYO1C	8.2857	7.18588	2.14328
MYO1E	6.59298	3.67458	7.56006
MYOF	11.431	8.82849	6.07337
N6AMT1	6.34351	5.20535	2.20099
NABP1	9.81734	6.86122	7.76032
NANOS1	6.75489	9.00508	-4.75745
NASP	5.77366	7.33874	-2.95894
NAV3	5.94271	3.23606	6.52804
NCAPD2	6.09939	7.17382	-2.10588
NCAPD3	6.45318	8.09571	-3.12212
NCAPG	6.75669	9.96159	-9.22083
NCAPG2	6.24999	8.43651	-4.55207
NCAPH	4.34078	7.77869	-10.8371
NCOA7	9.77151	8.27233	2.82684
NDC1	6.87046	8.67667	-3.49722
NDC80	6.89928	9.12101	-4.66454
NDE1	3.78846	5.29238	-2.83612
NEAT1	9.48479	8.4746	2.01418
NEDD4	9.15944	6.80068	5.12929
NEDD4L	7.14571	5.17222	3.92717
NEDD9	6.50812	5.23037	2.4246
NEIL3	2.69486	6.27461	-11.9567
NEK2	4.52309	6.97377	-5.46671
NEK6	7.8635	6.80308	2.08554
NEO1	4.86733	6.89133	-4.0671
NET1	5.74904	8.21765	-5.5351
NEXN	10.9187	8.81988	4.28365
NFATC3	5.66539	6.71581	-2.07114
NFIA	5.15088	7.10795	-3.88272
NFIB	8.89977	10.4907	-3.01241
NID1	7.84756	9.00874	-2.23639
NID2	5.1152	8.04793	-7.63555
NINJ1	8.49816	6.98936	2.84573
NIPAL3	5.28222	3.23817	4.12402
NIPSNAP3B	3.50477	2.41996	2.1211
NLRC5	5.9307	3.24756	6.42252
NMRK1	8.09957	5.44342	6.3035
NNMT	10.7642	8.74038	4.0667
NOG	7.28766	2.62327	25.3585
NOLC1	6.16863	7.56395	-2.63048
NOP56	8.28576	9.35257	-2.0948
NPM1	10.9792	12.4729	-2.81601
NPR3	6.46259	4.89519	2.9637
NPTX2	2.96929	6.10489	-8.7884
NQO1	10.6761	8.68169	3.98461
NR1H3	4.33337	6.21427	-3.68303
NR2C2AP	3.6225	5.13017	-2.84349
NRARP	5.80457	7.8078	-4.00896
NRCAM	2.6964	4.29207	-3.02234
NRGN	4.17635	5.83257	-3.1519
NRIP1	8.61079	9.89219	-2.43073
NRIP3	3.70768	2.35822	2.54818
NT5C	3.65477	2.52558	2.18737
NT5DC2	5.01385	6.82801	-3.51656
NT5DC3	3.25261	4.82915	-2.98254
NT5E	10.1852	7.73492	5.4651
NTN4	9.5538	8.15105	2.64405
NUB1	8.80473	7.41949	2.61217
NUDT15	9.2885	10.4308	-2.20728
NUF2	6.086	9.3111	-9.35092
NUP107	8.53557	9.75863	-2.33441
NUP35	8.02041	9.45574	-2.70443
NUP85	8.2127	9.23518	-2.0314
NUP88	9.14763	10.4883	-2.53269
NUSAP1	6.32975	9.80835	-11.1472
NXF3	7.829	5.75426	4.21269
NXN	8.53095	7.52317	2.01082
NYNRIN	6.19216	7.24043	-2.06804
OAS1	2.57115	3.83093	-2.3946
OBFC1	6.63804	5.01875	3.07225
OCIAD2	10.2477	8.6436	3.04013
ODF2	4.78983	6.22097	-2.69661
OIP5	5.63261	8.50701	-7.33296
OLFML3	8.61121	6.70038	3.76025
OPTN	9.9162	7.73325	4.54081
ORC1	2.34343	4.44199	-4.28283
ORC6	7.57444	10.368	-6.93342
OSBPL1A	6.58371	5.00708	2.98272
OSBPL6	7.07617	8.39886	-2.50132
OSMR	5.89695	8.2432	-5.08501
OXTR	11.7358	6.28047	43.8758
P4HA2	10.1068	8.71365	2.62646
P4HA3	3.95791	2.71267	2.37057
PABPC4L	5.70284	4.36025	2.53607
PAGR1	5.58351	7.4279	-3.59102
PAICS	9.64594	11.3383	-3.23186
PALLD	12.3996	11.3091	2.12953
PALMD	6.60302	4.2474	5.11813
PAM	11.9899	10.269	3.29638
PAMR1	4.85227	7.04377	-4.56778
PANX1	8.33992	7.33474	2.00719
PAPSS2	11.1504	12.7836	-3.10186
PAQR4	5.21898	6.52326	-2.46961
PAQR6	3.19226	4.83407	-3.12057
PARP1	9.27096	10.8967	-3.0861
PARP3	5.27757	4.15756	2.17349
PARPBP	3.70024	5.62694	-3.80185
PASK	3.44438	5.22863	-3.44439
PBK	6.82141	9.84364	-8.12424
PBX1	4.93952	3.78295	2.22927
PCBD1	5.31866	4.19887	2.17316
PCDH18	6.64886	8.49117	-3.58582
PCDHB6	8.35461	6.66551	3.22454
PCDHB7	7.11519	5.52186	3.01745
PCNA	10.1868	11.5466	-2.5666
PCOLCE2	4.2357	6.96516	-6.63204
PCSK1	4.08858	8.71885	-24.7657
PDE4D	3.18705	4.22782	-2.05733
PDE4DIP	4.12116	2.99869	2.17718
PDGFA	6.70116	4.64342	4.16333
PDGFRA	9.96361	11.5792	-3.06434
PDIK1L	4.43151	5.81406	-2.60729
PDP1	9.28141	7.81005	2.77282
PDXP	6.06007	7.1382	-2.1113
PDZD2	5.18205	7.25065	-4.19479
PDZRN3	7.44916	8.85139	-2.6431
PECAM1	4.20485	5.5728	-2.58105
PELI1	7.32146	5.58745	3.3265
PELI2	5.27878	8.28214	-8.01867
PER2	5.08568	6.10149	-2.02204
PEX6	3.38705	4.76003	-2.59004
PFAS	7.42431	8.65228	-2.34236
PGAP1	6.45138	7.78908	-2.52748
PGM2L1	7.99735	5.84038	4.45977
PGM5-AS1	3.73222	2.55987	2.25379
PGP	3.93881	5.61731	-3.20094
PHB2	10.4389	11.4661	-2.03815
PHF19	4.8779	6.68098	-3.48964
PHKA1	3.85631	2.67951	2.26076
PHLDA3	7.37288	6.12849	2.36918
PHLDB2	7.35345	5.0808	4.8321
PHLPP1	4.90954	5.92606	-2.02304
PICALM	9.2943	8.15244	2.20665
PIF1	4.04512	5.39537	-2.54955
PIGZ	4.33158	3.17297	2.23241
PIK3AP1	4.47988	8.05986	-11.9586
PIK3C2B	5.73734	6.85593	-2.17133
PINK1	6.29788	5.14842	2.2183
PITPNC1	4.18403	5.59589	-2.66081
PKN3	4.08496	6.10719	-4.06212
PKNOX2	3.4092	6.63919	-9.38265
PLA2G15	6.485	5.43103	2.07622
PLA2G16	7.89502	6.35618	2.90561
PLA2G4C	7.97949	3.79342	18.2025
PLAG1	5.38862	4.15092	2.35822
PLAT	7.77745	4.99376	6.88609
PLAU	8.94736	4.23411	26.232
PLCB4	7.70058	6.25582	2.72218
PLD3	5.14286	4.05995	2.11831
PLEKHO1	8.10455	6.98687	2.16998
PLGRKT	8.4007	7.07507	2.50642
PLK2	12.4944	10.3213	4.50976
PLK4	4.11079	5.48069	-2.58453
PLSCR1	8.66634	11.5945	-7.6116
PLSCR4	8.14242	7.05419	2.12614
PMEPA1	5.36931	3.40786	3.89454
PNPLA8	8.08596	6.86043	2.33841
POC1A	3.33224	5.10016	-3.40562
POC1B	6.94478	8.4313	-2.80214
POLA1	4.44372	7.06931	-6.17137
POLA2	5.62808	7.17236	-2.91658
POLD1	4.96627	6.33277	-2.57845
POLD3	6.22131	7.96888	-3.35793
POLE	5.38415	10.0021	-24.5555
POLE2	4.85353	7.50401	-6.27879
POLQ	3.32459	6.69719	-10.3575
POLR3G	6.07322	5.06493	2.01153
POLR3K	8.23153	9.8571	-3.08564
POR	6.32755	7.60184	-2.41879
POSTN	12.539	9.37814	8.94391
PPA2	9.37218	10.5887	-2.32381
PPAP2B	7.79597	9.61835	-3.53663
PPAP2C	4.11885	2.05944	4.16814
PPARA	4.67202	3.32751	2.53943
PPIC	10.3304	9.20264	2.18522
PPIH	8.28179	9.56469	-2.43327
PPM1H	5.96544	4.0734	3.71159
PPP1CC	11.4312	12.4755	-2.06238
PPP1R14C	2.72252	3.81841	-2.13745
PPP1R18	9.23848	8.18577	2.07444
PPP1R3B	3.83824	2.54107	2.45746
PPP1R3C	10.4489	8.53403	3.7707
PPP1R3E	3.1994	4.29651	-2.13926
PRC1	6.87063	9.83299	-7.79397
PRDM1	5.58268	4.55662	2.03645
PRICKLE1	3.4293	5.80693	-5.19681
PRIM1	3.07608	6.86621	-13.8338
PRKAB2	8.25314	6.09222	4.472
PRKAR2B	8.97758	11.4607	-5.5911
PRPH2	6.02588	7.34482	-2.49483
PRR11	7.76165	9.88763	-4.36499
PRR16	5.29645	3.55516	3.34333
PRR5L	6.00723	4.82887	2.2632
PRSS23	11.9166	10.344	2.9744
PRUNE2	7.38555	5.80396	2.99301
PSAT1	8.23682	9.65127	-2.66557
PSG4	8.4521	5.26399	9.11411
PSG5	6.3747	2.82064	11.7457
PSMC3IP	5.73175	7.66634	-3.82271
PSRC1	5.95544	7.43555	-2.7897
PTBP1	9.82622	10.9693	-2.20853
PTDSS1	9.61915	10.7752	-2.2285
PTGFRN	7.83157	6.71333	2.17082
PTGR1	7.17101	6.03997	2.19016
PTPDC1	5.43332	6.88993	-2.74464
PTPN22	5.45641	2.88537	5.94237
PTPN9	5.46721	7.78074	-4.97095
PTPRC	3.94997	2.76376	2.27555
PTPRD	6.52491	7.82568	-2.4636
PTPRE	6.01292	3.89551	4.33915
PTPRF	8.95307	7.30842	3.12671
PTPRJ	7.43491	5.05421	5.20789
PTPRM	3.81307	2.68248	2.18948
PTRF	9.12497	7.99453	2.18926
PTTG1	8.11656	9.94091	-3.54146
PTTG3P	4.29534	5.58397	-2.44297
PWP2	5.68339	6.83908	-2.22791
PXDN	11.2003	12.3008	-2.14429
PXMP2	6.26966	8.11033	-3.58177
PYGB	7.30777	6.30534	2.00337
QPCT	8.84077	6.5289	4.96527
RAB11FIP1	6.95478	5.75736	2.29328
RAB11FIP5	6.86898	5.24818	3.07547
RAB15	6.73956	5.42871	2.48088
RAB23	8.92802	6.53983	5.23501
RAB32	11.589	10.1264	2.75604
RAB3B	5.03126	2.4439	6.01
RAB7L1	6.99019	5.85126	2.20217
RACGAP1	8.72872	10.7496	-4.05824
RAD51	3.48623	5.542	-4.15767
RAD51AP1	6.93092	9.59693	-6.3467
RAD54L	3.43821	6.03317	-6.04174
RAP2B	4.77278	6.01797	-2.37049
RAP2C	9.71442	10.7327	-2.02549
RBBP4	4.6441	5.75232	-2.1558
RBKS	5.11129	3.3409	3.41146
RBM24	9.01389	7.46658	2.92272
RBM7	10.6384	9.43648	2.30042
RBMS3	6.28149	4.6583	3.08056
RBMX	8.93018	10.1264	-2.29141
RBPJ	10.4502	11.4925	-2.0595
RBPMS-AS1	3.86088	2.31429	2.92126
RCAN1	9.72077	6.32945	10.4928
RCAN2	4.97649	3.42677	2.92759
RCC1	5.20169	6.61655	-2.66633
RCHY1	8.13314	6.95382	2.26469
RCN3	4.05623	5.21785	-2.23708
RDH10	5.02091	6.24115	-2.32985
RECQL4	3.56669	5.44487	-3.6761
RELB	4.06038	2.35849	3.25327
RELN	6.68798	5.06581	3.07838
REV3L	10.2431	8.97613	2.40658
REXO2	11.5418	10.3818	2.23464
RFC2	6.85261	8.17983	-2.50918
RFC3	4.86864	6.60238	-3.32589
RFC4	7.31702	9.22708	-3.75824
RFC5	4.81441	7.51511	-6.50116
RFWD3	6.08017	7.58463	-2.83719
RFXAP	3.14879	4.23673	-2.12571
RGMB	7.91222	6.81525	2.13904
RGS3	6.07924	4.9085	2.25127
RGS7	6.42323	3.12584	9.83131
RHEBL1	3.27	6.45942	-9.1224
RHOBTB3	11.0906	9.64804	2.71802
RMI1	6.54479	8.11927	-2.9783
RMI2	5.07143	7.70388	-6.2008
RNASEH2A	5.2521	8.28927	-8.20877
RNASEH2C	5.75014	6.88245	-2.19209
RNASEL	6.16042	5.13525	2.03519
RND3	11.6547	9.58918	4.18573
RNF128	2.84639	4.21752	-2.58673
RNF38	8.2881	7.22596	2.08803
RNFT1	6.05365	4.43189	3.07749
ROR1	5.61457	6.77448	-2.23444
RPA1	7.07774	9.00845	-3.81241
RPGRIP1L	5.5801	6.78003	-2.29729
RPL22L1	12.186	13.3727	-2.27632
RPL28	8.12969	9.45929	-2.51333
RPL39L	3.85547	5.00464	-2.21786
RPS6KA5	4.66352	6.24618	-2.99521
RPUSD4	7.92916	8.93269	-2.0049
RRAGB	7.60681	6.18808	2.6735
RRAGC	9.80955	8.72676	2.11813
RRAS	9.03319	7.54405	2.80722
RRAS2	10.3185	8.58472	3.32589
RRM1	9.00794	10.969	-3.89359
RRM2	7.34184	11.2555	-15.0702
RRN3P2	5.02859	2.9523	4.21723
RUVBL1	8.35362	9.43231	-2.11213
S100A2	5.10866	2.21916	7.41011
SAC3D1	7.8617	9.61893	-3.38049
SACS	11.115	9.66228	2.7373
SAMD4A	5.76697	4.71437	2.07426
SAMD9	5.20772	3.53872	3.17994
SASS6	5.68294	7.37902	-3.24018
SAT1	11.4589	9.87663	2.99445
SAYSD1	5.49244	4.4607	2.04448
SBF2-AS1	4.98251	2.38025	6.07236
SCAND3	4.31709	2.25787	4.16762
SCARA5	2.23198	5.20284	-7.84004
SCG3	5.2911	7.54191	-4.75951
SCG5	12.5757	10.0233	5.86597
SCN1B	4.88267	3.3033	2.98839
SDF2L1	6.64714	7.97798	-2.5155
SDPR	6.55987	4.6697	3.70678
SEMA3A	7.78248	6.34261	2.71295
SEMA3C	4.26578	3.25782	2.01106
SEMA3F	5.34312	7.30869	-3.90566
SEPP1	5.08939	2.46923	6.14815
SERINC3	10.5639	9.45934	2.1504
SERINC5	8.52077	7.30313	2.32567
SERPINB7	4.26862	2.52915	3.33913
SERPINE1	9.98906	5.15548	28.5136
SETBP1	4.97345	6.7914	-3.52579
SETD7	10.6363	9.05476	2.99297
SFR1	4.82036	6.08951	-2.41019
SFT2D2	5.13902	4.00086	2.20101
SFXN2	5.58738	6.79369	-2.30747
SFXN3	8.93586	7.03928	3.7233
SGK1	11.9617	10.063	3.72872
SGK223	9.55608	10.9089	-2.5542
SGMS2	5.53703	3.33584	4.59858
SGOL2	5.3568	8.10543	-6.72079
SH2D5	3.66495	2.3285	2.52529
SH3BGRL	10.7244	9.6292	2.13639
SH3BGRL3	7.96699	6.88657	2.11466
SH3RF3	6.47232	4.51603	3.88061
SHC3	3.13848	7.10511	-15.6342
SHC4	8.8743	11.4815	-6.09308
SHCBP1	6.83259	9.73868	-7.49587
SHISA5	9.16035	7.86846	2.44848
SHMT1	5.33868	7.26116	-3.79074
SHROOM4	3.1673	5.12392	-3.8815
SIK1	6.19799	4.8418	2.56007
SKA1	3.5475	6.12719	-5.97811
SKA3	5.04966	7.83293	-6.8841
SLC16A4	9.95249	8.6191	2.51993
SLC17A5	8.21414	6.68662	2.88288
SLC20A2	7.08567	5.24001	3.59416
SLC22A18	7.75781	6.39962	2.56363
SLC22A4	6.18757	2.99395	9.149
SLC25A11	6.40389	7.46347	-2.08432
SLC25A20	8.25085	7.23977	2.01542
SLC25A40	4.91989	6.1396	-2.32899
SLC25A5	11.8879	12.9019	-2.01943
SLC25A6	11.6876	12.8577	-2.25023
SLC27A3	2.45015	3.9038	-2.739
SLC27A5	3.45439	5.66476	-4.62792
SLC2A11	6.4711	4.86975	3.03427
SLC2A12	4.71115	2.92418	3.45089
SLC2A3	9.0904	11.3119	-4.66364
SLC31A2	7.38793	6.21421	2.25592
SLC35D1	7.53183	5.85308	3.20151
SLC35E4	5.44971	3.57021	3.67947
SLC38A2	12.8034	11.5379	2.4041
SLC39A11	6.59472	5.19528	2.63798
SLC41A2	5.10612	2.98343	4.35505
SLC44A1	8.91031	7.70594	2.30436
SLC44A3	4.95417	2.83391	4.34774
SLC5A3	3.42137	4.79427	-2.5899
SLC6A15	3.74757	6.67186	-7.59099
SLC6A16	2.57105	3.76595	-2.28929
SLC6A8	5.99285	4.64338	2.5482
SLC7A2	3.24293	4.97028	-3.3112
SLC7A5	8.49791	9.71038	-2.31734
SLC9A1	6.15126	5.01607	2.19646
SLCO4A1	2.6303	3.95987	-2.51328
SLIT2	8.00233	9.85745	-3.61782
SLITRK4	3.53768	5.41109	-3.66397
SMAD6	5.08996	6.13805	-2.06779
SMC2	6.42887	7.67832	-2.37751
SMC4	9.14826	10.7293	-2.99189
SMCHD1	7.3444	8.61377	-2.41056
SMIM15	10.8331	9.49978	2.51979
SMIM3	5.11657	3.33947	3.42737
SMPD1	5.38468	3.95521	2.69349
SMPDL3A	6.40008	4.02138	5.20068
SMURF2	11.7368	10.4416	2.45411
SNHG1	9.02677	10.8365	-3.50584
SNHG12	5.53635	7.31404	-3.42878
SNHG16	9.83874	11.0519	-2.3184
SNHG7	3.73011	4.79713	-2.0951
SNORA61	5.96089	7.42612	-2.76108
SNX10	6.25176	5.06656	2.27395
SNX30	6.76913	8.83502	-4.18693
SNX33	6.34975	5.18074	2.24857
SOCS6	5.81644	6.9051	-2.12678
SOGA2	10.0316	8.47101	2.9497
SORL1	5.92752	3.68178	4.74277
SP100	6.45704	5.0718	2.61216
SP110	6.15335	4.42105	3.32258
SP140L	7.57713	6.15925	2.67192
SPC25	4.07524	7.36164	-9.75675
SPON2	3.84653	2.4838	2.57172
SPOPL	7.15078	6.1084	2.05961
SPP1	8.22761	12.0253	-13.9068
SPPL2A	9.22719	8.00852	2.32732
SPRED1	6.49412	8.4252	-3.81341
SPRY4	5.35551	7.73192	-5.19243
SPTAN1	7.59808	6.55902	2.0549
SQRDL	7.98793	6.96667	2.02969
SQSTM1	7.7792	6.70513	2.10538
SRGN	12.035	9.86639	4.49594
SRPK1	6.94964	8.49289	-2.9145
SRPX	9.97529	11.5607	-3.00101
SRSF2	10.2665	11.2671	-2.00083
SRXN1	8.226	6.64922	2.98304
SSBP2	7.80011	6.62991	2.25043
SSR3	9.22392	8.22332	2.00084
SSRP1	8.22757	9.2624	-2.04887
ST3GAL1	4.7372	6.49371	-3.37881
ST3GAL6	3.55969	4.62211	-2.08844
STARD8	3.59478	6.9675	-10.3583
STIL	6.65341	8.76362	-4.31756
STIM2	5.56562	6.79406	-2.34313
STK17A	7.52375	6.51774	2.00836
STK38L	9.24223	7.43152	3.50815
STX12	9.51323	8.16603	2.54417
SULF1	6.83361	3.11594	13.1561
SULT1E1	5.64568	8.67672	-8.17403
SUPT3H	6.57384	4.94365	3.09555
SUSD1	4.97839	3.97132	2.00983
SUV39H2	3.98803	5.25007	-2.39836
SVIP	5.97773	4.10981	3.65007
SYBU	2.3629	5.74424	-10.4204
SYCP2	3.16481	4.68022	-2.8588
SYNE1	6.45913	5.34462	2.16522
SYS1	7.44491	6.2719	2.25482
SYT14	6.33272	4.94837	2.61054
SYTL2	7.93521	5.50676	5.38312
TACC2	6.33683	4.85046	2.80183
TACC3	4.70606	6.79884	-4.26567
TAF13	6.23566	4.72715	2.84515
TAGLN	11.9141	9.10823	6.99301
TAP1	8.7764	7.36091	2.66751
TARBP1	6.93366	8.4251	-2.81168
TBC1D2	4.48326	2.81986	3.16762
TBC1D23	9.13646	8.04326	2.13346
TBC1D24	5.01041	6.27369	-2.4004
TBC1D2B	8.97638	7.81466	2.23723
TBC1D31	6.10214	7.22373	-2.17586
TBC1D4	9.00303	10.8835	-3.68203
TBC1D8	6.53449	8.03243	-2.82439
TBCB	9.58183	10.8071	-2.33795
TCEAL3	8.13811	6.7376	2.63994
TCF19	4.17752	7.13599	-7.77299
TCTEX1D2	6.35671	8.1849	-3.55091
TDRD7	7.91698	6.57144	2.54126
TECPR2	5.66566	4.35474	2.481
TESC	3.67621	6.11488	-5.42141
TET1	4.18687	6.9296	-6.69335
TFDP1	8.92551	10.1259	-2.29807
TGFB2	9.00506	7.6659	2.53004
TGFB3	4.85182	7.56131	-6.54093
TGFBI	7.56794	4.39445	9.02224
TGFBR1	6.62551	4.75402	3.65909
TGFBR3	6.05036	9.43858	-10.4702
THAP10	5.1175	6.3596	-2.36542
THAP2	4.06631	2.50322	2.95484
THSD4	4.73785	2.32304	5.33249
THSD7B	3.80385	6.32892	-5.75604
TIAM1	6.71098	8.03005	-2.49504
TICRR	2.84489	4.17649	-2.51681
TIMM21	7.43592	8.59956	-2.24023
TIMP2	11.3611	9.66523	3.23975
TIPARP	10.5697	8.27142	4.91872
TIPIN	6.47553	7.6966	-2.33119
TLDC1	6.64058	5.54065	2.14344
TLE1	6.64663	8.93216	-4.87546
TLE2	4.18396	6.10713	-3.79256
TLE3	4.17704	5.72691	-2.92792
TLE4	6.99418	5.54399	2.73245
TLR1	4.92956	3.02769	3.73696
TM4SF18	5.64192	3.34899	4.90049
TMC6	3.33848	4.60629	-2.40795
TMCC1	6.86367	5.67457	2.2801
TMCO6	4.67564	5.84036	-2.2419
TMEM117	5.74474	3.52512	4.65772
TMEM140	4.61568	2.50071	4.33181
TMEM144	5.2748	3.87198	2.64418
TMEM154	7.07106	3.82448	9.49114
TMEM170A	4.74712	5.86295	-2.16719
TMEM173	4.72949	3.35461	2.59346
TMEM178A	6.22858	4.20184	4.07482
TMEM194A	3.52198	5.18256	-3.16143
TMEM2	9.94854	6.55698	10.4945
TMEM200A	9.86578	6.20125	12.6804
TMEM256	8.03532	9.30551	-2.41192
TMEM35	4.651	3.31615	2.5225
TMEM38B	6.37486	7.80904	-2.7023
TMEM40	6.88516	2.23418	25.1238
TMEM44	5.9091	4.6966	2.31739
TMEM71	3.6433	2.07279	2.97008
TMEM97	7.23627	9.15474	-3.78021
TMEM98	4.89901	3.28453	3.06201
TMPO	5.48002	7.48883	-4.0245
TMPO-AS1	2.47918	4.22745	-3.35956
TMTC4	3.80602	5.0256	-2.3288
TMX4	5.56327	4.33571	2.3417
TNFAIP1	8.95196	7.66831	2.43453
TNFAIP3	5.54779	3.79866	3.36156
TNFRSF11B	7.17211	2.72041	21.8823
TNFRSF12A	10.3947	8.33937	4.15644
TNFSF13B	3.0405	4.31673	-2.42205
TOP2A	7.76613	11.0054	-9.44309
TOPBP1	7.62634	8.78484	-2.23226
TP53I3	11.2471	10.2427	2.00618
TPD52	4.14587	5.22739	-2.11627
TPD52L1	6.07027	3.02986	8.22725
TPM1	13.6766	12.288	2.61826
TPM2	4.18183	3.07465	2.15424
TRABD2A	3.29567	5.5213	-4.67715
TRAF5	7.53712	5.7999	3.33393
TRAM1L1	4.68443	3.12369	2.95005
TRAP1	7.74258	9.16267	-2.676
TRAPPC6B	9.02911	7.4302	3.02914
TRIM21	5.63087	4.58191	2.06904
TRIM23	6.01773	4.89371	2.17954
TRIM28	5.56933	6.86682	-2.45801
TRIO	6.2711	5.17448	2.13853
TRIP10	5.3039	4.08494	2.32779
TRIP13	7.18492	9.88763	-6.51023
TRO	4.96576	3.68194	2.43484
TSEN2	4.81149	6.32457	-2.85419
TSHZ1	6.18335	7.32478	-2.206
TSHZ3	7.67942	5.89378	3.44772
TSPAN11	4.4458	6.91705	-5.54523
TSPO	10.3345	9.19902	2.19689
TUBG1	8.25852	9.70043	-2.7168
TUFT1	11.2563	9.88209	2.5923
TXNDC16	7.29578	9.16625	-3.65652
TXNIP	5.54943	3.77687	3.4166
TXNRD3	6.91405	5.53837	2.5949
TYMS	11.1433	12.4249	-2.4312
TYRP1	5.08477	7.24457	-4.46854
UAP1	11.325	9.85869	2.76309
UBALD2	6.63503	8.25734	-3.07868
UBASH3B	7.68319	9.21019	-2.88186
UBE2C	6.6986	9.87002	-9.00934
UBE2E2	5.06831	3.86113	2.30885
UBE2T	7.34761	8.84377	-2.82092
UBL3	8.65412	7.54698	2.15418
UBL7	5.56508	4.05979	2.8388
UBR1	8.57196	7.56318	2.0122
UBR7	7.57785	8.62341	-2.06417
UBXN6	7.46189	6.31657	2.21195
UGCG	10.0361	7.96978	4.18813
UNC13A	3.72291	5.73974	-4.04695
UNC5B	5.21233	6.46853	-2.38866
UNG	8.84581	9.84975	-2.00547
UPP1	8.09155	9.51029	-2.67352
USP1	8.10733	9.78096	-3.19015
VAT1	9.8149	8.72127	2.13411
VCAN	8.18369	10.9866	-6.97856
VDR	5.17951	3.40825	3.41352
VEPH1	4.84352	2.88016	3.89969
VGF	2.77027	5.75306	-7.90513
VGLL2	3.74801	6.66686	-7.56244
VGLL3	8.57474	7.51563	2.08365
VNN2	2.99115	4.38305	-2.62425
VPS41	6.80878	5.38971	2.67412
VPS4B	9.98933	7.92292	4.18843
VPS8	8.03018	6.8045	2.33866
VRK1	6.53513	8.93456	-5.27596
VRK3	4.56697	5.84536	-2.42569
WDFY2	5.64616	3.50245	4.41896
WDHD1	4.4826	6.34774	-3.64302
WDR37	9.29714	8.21975	2.11021
WDR4	3.88074	4.8817	-2.00133
WDR7	8.45046	7.44132	2.01271
WDR76	3.14384	5.29429	-4.43965
WNT5B	6.54436	2.39456	17.7507
WT1	3.13353	5.28588	-4.44551
WT1-AS	2.55399	4.13027	-2.982
WWTR1	7.68167	9.28914	-3.04717
XIAP	7.78375	6.16414	3.07293
XRCC1	5.33641	6.37951	-2.06066
YEATS4	6.73369	7.83713	-2.14866
YPEL3	6.39147	4.99436	2.63373
ZBED4	5.65269	6.98466	-2.51748
ZBTB2	7.03325	8.26848	-2.35418
ZBTB20	6.90694	5.0524	3.61639
ZBTB38	7.07161	5.84844	2.3346
ZC2HC1A	6.59565	5.35241	2.3673
ZCCHC10	6.17607	7.25779	-2.11655
ZCCHC14	3.92862	5.0681	-2.20301
ZCCHC18	3.18832	4.41825	-2.34555
ZDBF2	5.01272	3.19667	3.52116
ZDHHC14	5.70654	7.44992	-3.34817
ZDHHC23	2.91335	3.99669	-2.11894
ZFHX2	3.29371	4.59964	-2.47244
ZFP36	6.23847	4.79814	2.71384
ZFP36L1	7.85657	5.57647	4.85713
ZIC1	5.44414	7.49646	-4.14774
ZIC2	6.55026	8.24187	-3.23016
ZNF100	4.32576	5.83865	-2.85382
ZNF182	5.50631	7.19045	-3.2135
ZNF217	9.48014	11.2168	-3.33267
ZNF256	4.60624	5.69463	-2.12637
ZNF273	3.31773	4.58934	-2.4143
ZNF281	9.21326	7.81071	2.64367
ZNF385D	5.71917	6.91321	-2.28793
ZNF423	5.34176	7.0951	-3.37138
ZNF519	2.87801	4.07457	-2.29192
ZNF581	6.30559	7.5192	-2.31916
ZNF587B	5.2766	6.46648	-2.28134
ZNF610	4.02129	2.63827	2.60815
ZNF792	3.7013	5.15882	-2.74636
ZNF804A	6.19749	9.00603	-7.00579
ZNF816	6.01286	4.63222	2.60383
ZNF880	6.82529	5.75839	2.09492
ZNF93	6.1878	7.2599	-2.10249
ZSCAN16	4.53627	5.6666	-2.1891
ZSCAN30	6.2102	5.0959	2.1649
ZSCAN31	6.34247	4.56671	3.42419
ZSCAN5A	3.3659	4.61048	-2.3695
ZSCAN9	6.11724	5.0502	2.09512
ZWILCH	6.82655	9.05091	-4.67303
ZWINT	6.63906	9.73389	-8.5435
ZYX	6.62775	4.36111	4.81201
